# Histone variant H2B.Z acetylation is necessary for maintenance of *Toxoplasma gondii* biological fitness

**DOI:** 10.1101/2023.02.14.528480

**Authors:** Laura Vanagas, Daniela Muñoz, Constanza Cristaldi, Agustina Ganuza, Rosario Nájera, Mabel C. Bonardi, Valeria R. Turowski, Fanny Guzman, Bin Deng, Kami Kim, William J. Sullivan, Sergio O. Angel

**Author notes:** Corresponding authors: Sergio O. Angel. Laboratorio de Parasitología Molecular, IIB-INTECH, CONICET-UNSAM, Av. Intendente Marino Km. 8.2, C.C 164, (B7130IIWA), Chascomús, Prov. Buenos Aires, Argentina., E-mail address (SO Angel) Laura Vanagas. Laboratorio de Parasitología Molecular, IIB-INTECH, CONICET-UNSAM, Av. Intendente Marino Km. 8.2, C.C 164, (B7130IIWA), Chascomús, Prov. Buenos Aires, Argentina., E-mail address (L Vanagas).

## Abstract

Through regulation of DNA packaging, histone proteins are fundamental to a wide array of biological processes. A variety of post-translational modifications (PTMs), including acetylation, constitute a proposed histone code that is interpreted by “reader” proteins to modulate chromatin structure. Canonical histones can be replaced with variant versions that add an additional layer of regulatory complexity. The protozoan parasite *Toxoplasma gondii* is unique among eukaryotes in possessing a novel variant of H2B designated H2B.Z. The combination of PTMs and the use of histone variants is important for gene regulation in *T. gondii,* offering new targets for drug development. In this work, *T. gondii* parasites were generated in which the 5 N-terminal acetylatable lysines in H2B.Z were mutated to either alanine (c-Myc-A) or arginine (c-Myc-R). c-Myc-A mutant only displayed a mild effect in its ability to kill mice. c-Myc-R mutant presented an impaired ability to grow and an increase in differentiation to latent bradyzoites. This mutant line was also more sensitive to DNA damage, displayed no virulence in mice, and provided protective immunity against future infection. While nucleosome composition was unaltered, key genes were abnormally expressed during *in vitro* bradyzoite differentiation. Our results show that the N-terminal positive charge patch of H2B.Z is important for these procceses. Pull down assays with acetylated N-terminal H2B.Z peptide and unacetylated one retrieved common and differential interactors. Acetylated peptide pulled down proteins associated with chromosome maintenance/segregation and cell cycle, opening the question of a possible link between H2B.Z acetylation status and mitosis.
