## Supplementary Table_S1 for "Histone variant H2B.Z acetylation is necessary for maintenance of *Toxoplasma gondii* biological fitness"

### Sheet: non-acetylated peptide
Supplementary_Table S1: Mass-spectrometry data for Histone Peptide Pulldown experiments
Peptide Pull-down:non-acetylated
in green retrieved proteins exclusive for this peptide			in grey possible contaminants
	geneID	Annotation	Peptides	Score P	Coverage (%)	AAs	Localization	N° pull-down
1	TGME49_221320	acetyl-CoA carboxylase ACC1	37	130.91	18	2612	apicoplast	2
2	TGME49_239260	histone H4	2	8.56	21	103	nuclear	2
3	TGME49_262620	RNA recognition motif-containing protein (RRM)	3	6.66	12	293	nuclear	2
4	TGME49_221620	beta-tubulin, putative	2	5.61	5	441	nucleus/cytosol	2
5	TGME49_204400	ATPase synthase subunit alpha, putative	6	15.09	12	577	cell	1
6	TGME49_248340	GTP-binding nuclear protein ran/tc4	3	9.51	16	229	nuclear	1
7	TGME49_224260	PHD-finger domain-containing protein	2	6.58	1	5657	nuclear	1
8	TGME49_247470	nucleolar protein, putative	2	5.49	5	536	nuclear	1
9	TGME49_290950	clathrin heavy chain, putative	2	5.07	1	1731	nuclear envelope	1
10	TGME49_254555	histone lysine acetyltransferase GCN5A	2	4.73	1	1186	nuclear	1
11	TGME49_234420	ATPase, AAA family protein	2	4.7	4	588	nuclear	1
12	TGME49_209030	actin ACT1	3	27.38	12	376	nucleus/cytosol	1
13	TGME49_284190	pyruvate carboxylase	5	12.7	4	1391	cytosol	1
14	TGME49_294800	elongation factor 1-alpha (EF-1-ALPHA)	2	6.86	5	448	cytosol	1
15	TGME49_311720	chaperonin protein BiP	2	6.31	4	668	ER	1
16	TGME49_247550	heat shock protein HSP60	2	6.29	4	575	mitochondria	1
17	TGME49_308090	rhoptry protein ROP5	2	5.23	5	549	ropthry	1
18	TGME49_262670	ribosomal protein RPL18A	4	10.29	25	183	ribosome	1
19	TGME49_204020	ribosomal protein RPL8	4	9.54	17	260	ribosome	1
20	TGME49_248480	ribosomal protein RPS9	3	8.49	16	188	ribosome	1
21	TGME49_284560	ribosomal protein RPL9	2	8.33	17	190	ribosome	1
22	TGME49_267400	ribosomal protein RPL32	3	7.84	22	134	ribosome	1
23	TGME49_232710	ribosomal protein RPS3A	2	7.11	7	259	ribosome	1
24	TGME49_288720	ribosomal protein RPL10	3	6.73	24	221	ribosome	1
25	TGME49_309120	ribosomal protein RPL4	3	6.67	6	448	ribosome	1
26	TGME49_292130	ribosomal protein RPL13A	2	5.34	8	286	ribosome	1
27	TGME49_263700	ribosomal protein RPS14	2	5.05	15	156	ribosome	1
28	TGME49_244320	ribosomal protein RPL24	2	5.06	9	291	ribosome	1
29	TGME49_313390	ribosomal protein RPL6	2	4.94	13	282	ribosome	1
30	TGME49_238250	ribosomal protein RPL36	2	4.79	21	101	ribosome	1
31	TGME49_215460	ribosomal protein RPS24	2	4.44	10	267	ribosome	1
32	TGME49_309120	ribosomal protein RPL4	2	4.42	5	448	ribosome	1

### Sheet: acetylated peptide
Peptide Pull-down:acetylated
in light-blue retrieved proteins exclusive for this peptide			in grey possible contaminants
	geneID	Annotation	Peptides	Score P	Coverage	AAs	Localization	N° pull-down
1	TGME49_221320	acetyl-CoA carboxylase ACC1	16	53.36	8	2612	apicoplast	2
2	TGME49_261950	ATP synthase beta subunit ATP-B	4	22.92	13	560	cell	2
3	TGME49_204400	ATPase synthase subunit alpha, putative	4	17.65	7	577	cell	2
4	TGME49_239260	histone H4	3	17.33	28	103	nuclear	2
5	TGME49_218260	histone H3.3	5	9.98	21	136	nuclear	2
6	TGME49_219832	cyclin-dependent kinase regulatory subunit, CDK	2	2.49	1	1260	nuclear	2
7	TGME49_254555	histone lysine acetyltransferase GCN5A	2	4.71	1	1186	nuclear	2
8	TGME49_294800	elongation factor 1-alpha (EF-1-ALPHA)	4	11.65	8	448	cytosol	2
9	TGME49_290950	clathrin heavy chain, putative	2	4.49	1	1731	nuclear envelope	1
10	TGME49_262825	peptidase family c50 protein	2	4.08	0	6988	nuclear	1
11	TGME49_216400	meiotic recombination protein DMC1 family	2	3.11	4	349	nuclear	1
12	TGME49_224260	PHD-finger domain-containing protein	2	3.09	1	5657	nuclear	1
13	TGME49_231170	RecF/RecN/SMC N terminal domain-containing protein	2	2.98	1	1528	nuclear	1
14	TGME49_209030	actin ACT1	3	19.8	10	376	nucleus/cytosol	1
15	TGME49_221620	beta-tubulin, putative	2	4.39	5	449	nucleus/cytosol	1
16	TGME49_273760	heat shock protein HSP70	2	8.32	3	674	cell	1
17	TGME49_263090	14-3-3 protein	2	4.15	5	323	cell	1
18	TGME49_277500	26S proteasome regulatory subunit 7, putative	2	10.05	4	476	cytosol	1
19	TGME49_315610	hypothetical protein	2	5.99	23	158	?	1
20	TGME49_311720	chaperonin protein BiP	2	5.6	4	668	ER	1
21	TGME49_254570	hypothetical protein	2	4.27	1	1972	?	1
22	TGME49_284190	pyruvate carboxylase	2	4.21	2	1391	cytosol	1
23	TGME49_215260	carbamoylphosphate synthetase	2	4.15	1	1699	mitochondria	1
24	TGME49_212880	surface antigen repeat-containing protein	2	2.88	0	6668	surface	1
25	TGME49_259840	hypothetical protein	2	2.71	1	2083	?	1
26	TGME49_262670	ribosomal protein RPL18A	3	6.99	17	183	ribosome	1
27	TGME49_292130	ribosomal protein RPL13A	2	5.92	10	286	ribosome	1
28	TGME49_263700	ribosomal protein RPS14	2	5.71	15	156	ribosome	1
29	TGME49_225080	ribosomal protein RPS18	2	5.04	15	156	ribosome	1
30	TGME49_245460	ribosomal protein RPS8	2	4.72	12	205	ribosome	1
31	TGME49_217790	S1 RNA binding domain-containing protein	2	2.52	1	1186	ribosome	1
